# Diverse logics and grammar encode notochord enhancers

**DOI:** 10.1101/2022.07.25.501440

**Authors:** Benjamin P Song, Michelle F Ragsac, Krissie Tellez, Granton A Jindal, Jessica L Grudzien, Sophia H Le, Emma K Farley

## Abstract

The notochord is a key structure during chordate development. We have previously identified several enhancers regulated by Zic and ETS that encode notochord activity within the marine chordate *Ciona robusta (Ciona)*. To better understand the role of Zic and ETS within notochord enhancers, we tested 90 genomic elements containing Zic and ETS sites for expression in developing *Ciona* embryos using a whole-embryo, massively parallel reporter assay. We discovered that 39/90 of the elements were active in developing embryos; however only 10% were active within the notochord, indicating that more than just Zic and ETS sites are required for notochord expression. Further analysis revealed notochord enhancers were regulated by three groups of factors: (1) Zic and ETS, (2) Zic, ETS and Brachyury (Bra), and (3) Zic, ETS, Bra and FoxA. One of these notochord enhancers, regulated by Zic and ETS, is located upstream of *laminin alpha*, a gene critical for notochord development in both *Ciona* and vertebrates. Reversing the ETS sites in this enhancer greatly diminish expression, indicating that enhancer grammar is critical for enhancer activity. Strikingly, we find clusters of Zic and ETS binding sites within the introns of mouse and human *laminin alpha 1* with conserved enhancer grammar. Our analysis also identified two notochord enhancers regulated by Zic, ETS, FoxA and Bra binding sites: the Bra Shadow (BraS) enhancer located in close proximity to *Bra*, and an enhancer located near the gene *Lrig*. Randomizing the BraS enhancer demonstrates that although the Zic and ETS sites are necessary for enhancer activity, they are not sufficient. We find that FoxA and Bra sites contribute to BraS enhancer activity. Zic, ETS, FoxA and Bra binding sites occur within the *Ciona* Bra434 enhancer and vertebrate notochord *Brachyury* enhancers, suggesting a conserved regulatory logic. Collectively, this study deepens our understanding of how enhancers encode notochord expression, illustrates the importance of enhancer grammar, and hints at the conservation of enhancer logic and grammar across chordates.
