## Supplementary Tables for "Diverse logics and grammar encode notochord enhancers"

### Sheet: Table S1. Screened Regions
ZEE_Identifier	Expression Profile	Activity	Genomic Coordinates	Sequence
1	Notochord Present	3.01173	KhC1:529511-529579	TTACTTTAAAGTGTAAACACTGGATGCTTACACAGCTGTGCGGCGCCCTATGTTGCCATTGTGGATAT
2	Untested	-0.598929	KhC1:1430896-1430964	CCCCGGTATATTCACCGACAAATACGTAACGACTGCGGATCAAATTTCCATTCCTTCGCACATTTTTG
3	Untested	-0.300164	KhC1:2360696-2360764	TTTTACATTTATTTAAAATCCAAATTTTCCCACAGCTGAATGAAATTACAAAAAATAAAATAAATAAA
4	Non-Notochord Expression	0.00267471	KhC1:3472386-3472453	GCGGGGGGGAATAGCCCGGGAGGAATGGTCACTGCGGGGAAATAGCCGGGGGGATAGTCACGGTGAG
5	Non-Notochord Expression	3.14086	KhC1:4152964-4153031	AACCGCAGGAAGTCCGCTCTAAATGTTCTCACTGCGGTTAATTCCTCTAGACCTCTAACTTATCATA
6	Untested	0.516047	KhC1:4505288-4505357	TCACAATCCTGTATTCCATCACAAAACTGTCCAGCTGTGAGGCATTTTCCGGATTTGCACCTGGGTTTT
7	Untested	-0.314433	KhC1:5930720-5930788	CTGAGAGGAATTTACTAGGTTTCTAGAAGACAGCTGTGACTTAATTCCTCTGTGGTTTTGTATTTGCC
8	Untested	-0.138279	KhC1:7465213-7465281	CAAGCGTGGAAATTTCCTTCAGTTTTCTTGCACAGCTGAATAGTTGTTCTTTACTTTTATATCATCCA
9	Untested	0.273097	KhC1:7887215-7887282	TGCCTCCGGGTGCTTTTAGGTATAAATGCTACTGCGGTAAAAGGATGAAACTTTAGATGGAAAATGC
10	Notochord Present	1.38645	KhC1:7957530-7957599	AGAGCAAGTCCGGGCATCCCACTTCCGCATCCAGCTGTGCTGAGATCCTCTCTGTGCTCTTCTTTAAAG
11	Untested	-0.840136	KhC1:8374073-8374141	ATAAGCAAGTACGAGGTGCGTGGAACAGAACAGCTGTGTTATAATGACTACCCCATCACACAAGGATA
12	Untested	0.765026	KhC2:2004545-2004614	AAAAGGAATCTGATTTATCTGGCATCGCCTCCAGCTGTGTTCGTCTTCTCTTCCTAATCTCCTGGATGT
13	Notochord Present	2.27016	KhC2:2722456-2722524	ACAGTTGCATGGTTGGCATGATCCACCATACACAGCTGGGTTTCCAAAGTAGCCGGATGCACACAGTT
14	No Expression	-0.183962	KhC2:3146809-3146876	TAAACGGTAATTAAACGGATTGGAAAGTTCACTGCGGGCACGGCAATCCAAACATACATTAAAATAT
15	No Expression	-0.323416	KhC2:4522606-4522673	GCATCCTCTTGTCCTTCCAAAGGTGAAACACCGCAGTCTGCTATCATATCCAATTTGTCTTCGATTG
16	Untested	-0.085392	KhC2:4557235-4557302	GAACTATGTGGTAACGGCATCCATCTTACCCCGCAGTATTATATCCTATTGTATAAATTGTAAGGGA
17	Non-Notochord Expression	2.34715	KhC2:7004139-7004206	CACGGAACATCCGCCGGAACTCGACCCGGTACTGCGGGTTCAGGAACCCGTACAACAACGGGTTCAA
18	Untested	0.111635	KhC3:5035236-5035304	ACGGCATGTGGACTGAATCTAGGATTTAAACACAGCTGACAGGATATTCAACATAATCCATAACATTT
19	No Expression	-0.486158	KhC3:5469842-5469910	AATGACCTTACTGAGAAGATCCAGAACCTCCACAGCTGAGTGCGACACTCCCCAATCCAAAACAGCAT
20	Notochord Present	0.559409	KhC3:6181105-6181174	CCAACTATCCGATCCGATATCCGGAAAGAGCCCGCTGTGATTGGCTGATTCGGGCACCGAATGTTAATG
21	Non-Notochord Expression	1.64614	KhC4:1543754-1543821	TTTTACTTGGCATTTCCGGATTACGCCGGTACTGCGGCACCGGTATCCCCCATGATTGCTTGCGTCA
22	Non-Notochord Expression	0.234774	KhC4:3068505-3068574	AATTCTCAAAGACAAACGAAGGAATAACCACCAGCTGTGCAATTCCAGCATTCCCTGTCGTTACATAAC
23	No Expression	-0.326556	KhC4:4619904-4619972	CTGAAGATTTGAAATCCCATGGAAGTGAACCACAGCTGCCAACACTACAAGGATATGGAATATTTGGT
24	Untested	-0.601344	KhC4:4985453-4985520	CGAAGTGGATCCAACCAGCCCAATAAATGACCGCAGTTGGTTCCTGGACCGTTGCATAAATCTCCCT
25	Untested	-0.519302	KhC5:2828274-2828341	TATTTTTGACGGATAATCCGGCCCGGGTAACCGCAGTAACCTCAAGAATTTCGAGGTATTGAGTTCG
26	No Expression	-0.588466	KhC5:3422971-3423038	CAGTTGCAAAGTAAGACATAGGAATATAGTACTGCGGGGTAAAATGGGATACTGTTTGAACCCAATT
27	Notochord Present	0.0372888	KhC5:4815808-4815877	TCCAGGATGATATCAACATCATCTCCCCATCCAGCTGTGTCTTCATCAATATCAACATCCGCAGCAAGT
28	Notochord Present	1.60338	KhC6:1469261-1469328	AAAGTCATACGATGGATGACATGCTCCGCAACTGCGGAAATCCGTGGTCACACGGAAGTCAAGCGTC
29	No Expression	-0.544924	KhC7:1460653-1460721	CTTTGATCCAGGCGAGGACTTTTGCTTCTCGACTGCGGGGAATTCCCAGAGTACTGTCGCTTGCTGTT
30	Non-Notochord Expression	0.123071	KhC7:4157059-4157126	ACGAACCTTTATAAACACTATTCAAACAAAACTGCGGAACCGGAACGGTGGATTTACCAAATGATTC
31	Untested	0.338527	KhC7:5825727-5825794	AGCTTCTGCGGGATTTCAGGCGTTGATCTCCCGCAGTGGGTTTATCCTTTCACCGCCGTTGTTCTGC
32	Untested	0.312636	KhC8:67873-67941	GTTGTTCCCCGATTGGGAAAGAGGAAGCAACAGCTGTGTTCTCCAAAGCTGAGTTAATCTAAAAAAAT
33	Non-Notochord Expression	0.687129	KhC8:730678-730745	CAGGCACACAAGTGAGACAAAGGTTCCACAACTGCGGATTGCAACCGGATGCTGAATCACGACCTTG
34	No Expression	0.103263	KhC8:1758900-1758967	AGTGTAACTTCCTGTGTTTCATTTTCCTCCACTGCGGTATTCTCTTGTGTTTCCAAATTGTTTTGGT
35	Notochord Present	3.57871	KhC8:3040228-3040296	AGACCGGATATAATTAATTTGCTTTCCTTTCACAGCTGTCTAACCGTGCACGAATGTCTGTAGAATCG
36	No Expression	0.120966	KhC8:4199245-4199312	GCATCCTTTTTTAACAAGCAGCTATCTTTACCGCAGTCGTAACAATCCCCACACTGCAAGTGTGAAT
37	No Expression	-0.415228	KhC8:4248151-4248218	CTTCTTTACACAGAAGATGGTTTAGACTTCACTGCGGAACGAACCGGTGGAATAACTGCACATATCC
38	Untested	-0.122115	KhC9:109207-109274	GTTAGGGGTTTCCCCGCTTGGTTAGTTTTCACTGCGGGGGATTTCCTGAGTACGTCACGGAAATCTT
39	No Expression	-0.410866	KhC9:1669294-1669361	ACTTTTAATTCCATTTTTTCAGATGTAACTACTGCGGCTTCAAGGATGAATGGGGTGGTTTTGGAAG
40	Untested	0.367293	KhC9:4058937-4059005	GCGAAGGAAATGCGGGACTTTGATCAAAGACCGCTGTGAGCGTTGTCGCGCGTTTGGCCCAGGAAACT
41	No Expression	-0.246354	KhC9:4388603-4388670	AGGAATGATTGACAGTCCATGAAACTGTATCCGCAGTTACGCAGCATTCTTAATGTTCTTGGTTTCC
42	Untested	-0.333908	KhC9:5252384-5252452	CTTCGTCTGATCCAGCAACGAAAGCGATCTGACTGCGGTCCTATCCCATCCTATGTCGTGACATGTTG
43	Untested	-0.38923	KhC9:6243942-6244009	CTTTTGCAGATATTAATACTGGATGAGCCAACTGCGGGCATGGATCCCTATTCACGACATAAACTAT
44	Untested	-0.265919	KhC9:6247888-6247955	CTTTTGCAGATATTAATACTGGATGAGCCAACTGCGGGCATGGATCCTTATTCACGACATAAACTAT
45	Untested	-0.360271	KhC10:55563-55630	TCTCTCCCGTGCATAAAGCGCGGAAGTTCTCCGCAGTTTTTGGGACGACGTCCTTACGTAATTCCAT
46	No Expression	-0.122698	KhC10:516248-516316	ATCAAACCCGGAACCCATGAGGATATCAACGACTGCGGGACTTGGGAACTTGGTGACTGGGTAGCGAC
47	No Expression	-0.127624	KhC10:1541818-1541885	CGCGCCAGGGAAAACTGCCGGGAAAATACAACTGCGGACCAGATTTTTGTTTTTTACATGCCTGTTC
48	Untested	-0.490962	KhC10:3577849-3577917	GTTAAACGCCCCCATAATGCAGGGCCCTAGCCGCTGTGCTTTCCGGCCGCCGTTGCTCGTTTTTCCAT
49	Non-Notochord Expression	1.0672	KhC10:4197739-4197807	AACTTCCTGTGCAGCCTCGCTCTCTTGTTTCACAGCTGCTGTTGGCTGGGTATCCTTTGTTTCTTCAG
50	Untested	1.29337	KhC11:405646-405713	GCGTCCAGTACTCCGATGCGTTTCCCAGTTCCGCAGTTGATGGTTCCAGTCGAATGTTCGCAGATTA
51	Untested	0.681171	KhC11:4388220-4388287	AACCCGGATGTCTCGGCCTTATTCCTTTGAACTGCGGCCGGTGACCCTTTGGATCCTGAATCCGTTT
52	Untested	-0.426704	KhC12:4370123-4370190	TATTATGTTCTAAAAGTGTCCCAACTTCCCCCGCAGTACTATACATACATTATTTCCGGCGATACCA
53	Untested	-0.133798	KhC14:1271999-1272067	ATACTGATCCGGATGAAATTTTGTGCTCCGGACTGCGGCAGGAGTTGGTACTCCTATATCAAAAGGTC
54	No Expression	-0.562508	KhC14:2508721-2508789	ACTTCCAAGGAAGCAATTTAGGAAATGTGACACAGCGGAAGAAACGCTGCATTGGTCAACGTTCTGTA
55	Untested	-0.209509	KhC14:4520423-4520492	AGTGACTTATCCATGGTTGCCACTCCCATGCCCGCAGTCAGATTACTGGAGCTCTTGCAATGTGTGGAT
56	Untested	-0.486296	KhL3:76069-76136	TGTTTTTGGAAATTTGGACAAACTATATCCCCGCAGTAATTATGTAATGTTTGAAGTTAACATTATT
57	Untested	-0.659056	KhL3:174401-174469	AAATAGTGATGACGTGTCACCTGTCCCACACACAGCTGCTGAACGGAAAAATGGAAGACAAGATGCTG
58	Untested	-0.243301	KhL10:185261-185328	TATTTTTCCTCAGTGGAAATCCCGACATTACCGCAGTTATTTTTACCCGTACCATGGATGCCCGTAC
59	Non-Notochord Expression	0.645749	KhL18:259667-259734	GAGAATCGGACTGAACAACATCCAGAAGGAACTGCGGTTGGACGAGCGGAAGTCTGACGTGTTCCAG
60	No Expression	-0.388516	KhL20:262503-262571	CCGATGCCCGGAATATAAGCTCGCCGACTTCAGCTGTGGAAATTAACACAACATCGGGAATTGATATG
61	No Expression	-0.491168	KhL20:328721-328790	CCCATGGGAGCCTGGATTAGTGGAAAGTCCCACAGCGGGGTTAGGCATATACATTCTTTGGAAAATTAT
62	No Expression	-0.488904	KhL22:560138-560205	GCCTACATCCTACGACCCAAGGAATGCCACACTGCGGGACCTCACCCACATAGAATAGAATGGGTAT
63	Non-Notochord Expression	1.03237	KhL61:105332-105400	CTCACTTACCAGTCCACTACATACAGAGAGCACAGCTGTGTGTTCCGGCCGTTCATTTACATATCCGG
64	Untested	-0.436687	KhL75:8301-8369	CTTCAAACTTGTCCGAATCATCCGTTGTGTCCGCTGTGTCAATCGCTTCCAACTCCCAAACCTGAACG
65	Untested	-0.0337095	KhL87:243192-243259	ATGTTATGTTCTAACGGTATCCATCTCACACCGCAGTTCTATACACCATTCAGAATATAGCTGGAAT
66	Untested	-0.489096	KhL94:19654-19722	ATCCACACACTGCAATAGCTTCAGCAACTCGACTGCGGGCATGGGAGTGGCAACCATGGATAAGTCAC
67	Untested	-0.213667	KhL101:30790-30857	GTTTTGGATCTTCCATTAATAAATCATCAACCGCAGTGAGAATGTAACGAACAGTTTGTTCTTTTGA
68	Untested	-0.439157	KhL109:32426-32494	TTGTTGTAACCACCAAGCTCCTACCTTTTACCGCTGTGTTGATCTTCCTGGATTGGCAAATTCAAGCT
69	Untested	-0.159059	KhL109:36188-36256	TTGTTGTTACCACCAAGCTCCTACCTTTTACCGCTGTGTTGATCTTCCTGGATTGGCAAATTCAAGCT
70	No Expression	-0.359873	KhL116:248402-248469	ATTATGTTCTGAAAGGTGTCCCATCTTCCCCCGCAGTACTATTACCTGATGCTAGATCCAAAATACT
71	Non-Notochord Expression	1.05474	KhL132:13311-13379	AACTTACTTCCTTGCTTTGAGGATATTTCTCACAGCTGCAGCTTCCTTCAAGGTTTGTTTCGTTTTCT
72	No Expression	-0.638281	KhL133:18356-18423	CAATGTTATGGAAAACAATTCCTGAACAAAACTGCGGAGATCGTGATGCACTCCACTTTTGCTCTGG
73	No Expression	-0.636218	KhL141:40273-40340	CACGCTTGACTTCCGTGTGACCATGGATCTCCGCAGTTGCCACGCGGTTGCGGAGCATGTTGGATAT
74	Untested	1.85091	KhL151:19478-19546	TGCAGGAAGCACTAAAGCGTGGTGATCGCTCAGCTGTGAAATTTGACAAAGATCCTGTCGGAAATGCT
75	Non-Notochord Expression	0.845677	KhL162:40572-40640	TTTTGGGCCGGAAAATGTGTCTCACCGTTTGACTGCGGCACACACGGTACCGGTGACGCCATTTCCGG
76	Untested	0.31151	KhL167:39392-39459	ATATCCAACATGCTCCGCAACCGCGTGGCAACTGCGGAGATCCATGGTCACACGGAAGTCAAGCGTG
77	Untested	-0.402821	KhL169:21714-21781	GGTATACAAACAGACCGAATGCGGATATTGCCGCAGTTACATAAAACACAGTTTTCCAGTACGGGAG
78	No Expression	-0.443058	KhS115:3179-3247	TTACATGATCTTCTAATAACGATCCACAACCACAGCGGTATGAAGACCGGAAGCCAGAGCATCCACAT
79	Untested	1.87529	KhS256:661-728	GAGTTACAGGCAGGTGCGCTAGCCAATTGGCCGCAGTGTCGCGGAAGTCTGGTTTCCATCAGCTACT
80	Untested	0.219178	KhS363:44969-45037	TGAAACGGTTTTCTTGTGCATGGATGGCTTCACAGCTGGGTCCTGTTGGGGAAAAAATTGTAAATGTT
81	Untested	0.494843	KhS567:35707-35774	TAATAATTATTGTGGAAACATTACCCAATTACTGCGGGATTACGGTTATCCAAAATAATTAAAACAA
82	Untested	-0.0692206	KhS731:7581-7649	TAAAACACAATCAGGATATTCGGATATTGTGACTGCGGTACAGTCTGTTTCGAGATTATCCACGTGAC
83	Untested	0.0998647	KhS779:3475-3542	TTATGATCCATAATAATTGCACCACATCCAACTGCGGTATCTGTTTCATGCTCTTATTCCCGGAAAC
84	No Expression	-0.460555	KhS994:2464-2531	CATTATTTGCTAACGGTATCCCATTTTACCCCGCAGTATTATATTCCATTATTCCCCAGCATTAATC
85	Notochord Expression	3.1991	KhS1053:6525-6593	AGGAAAATCGGAATGCACAGACAGATAAAACACAGCTGTACCGGAAATGTCAGTATAAAAATAACAAA
86	Untested	-0.250471	KhS1214:329-396	ATTTATTCCTACATTTCCCAAGGATCAAAAACTGCGGTTCAAAATGTTTGATGCACATCACATTGTT
87	Non-Notochord Expression	1.93408	KhS1217:6846-6914	GTTCAGGATTGTCACTACAGCTAGAGTTCACCGCTGTGATACATTGGTAGCATCCATTGATAAGGTGC
BraS	Notochord Present	2.40579	KhS1404:5501-5569	GCAATTAGTTTCCTTGTTTACGGAACAAACGACTGCGGGGGTGCGAATTGTGACGTCATCAATCAAAC
89	Untested	-0.380495	KhS1426:643-710	AAAACGAAAGTAGTTCCTGATTACAAATTCCCGCAGTAAGCATTTCCATAAATAGGCAACCACATAG
90	Untested	-0.767717	KhS1451:466-534	GCCATGGATTGCATGATAGCTGTAAGGAATGACTGCGGATTGAACAAACCACCGAGCCAAACAACATT

### Sheet: Table S2. Tested Regions
	Rep1							Rep2							Rep3
ZEE number	no expression	expression	a6.5	b6.5	noto	mes	endo	no expression	expression	a6.5	b6.5	noto	mes	endo	no expression	expression	a6.5	b6.5	noto	mes	endo
1	0.18	0.82	0.56	0.12	0.7	0.22	0.36	0.2	0.8	0.54	0.24	0.6	0.22	0.52	0.16	0.84	0.56	0.42	0.84	0.32	0.44
4	0.88	0.12	0.06	0.1	0	0	0	0.86	0.14	0.08	0.1	0	0	0	0.8	0.2	0.1	0.16	0	0	0
5	0.52	0.48	0.24	0.4	0.08	0.08	0	0.64	0.36	0.08	0.36	0	0.04	0.02	0.36	0.64	0.22	0.56	0.1	0.16	0
10	0.42	0.58	0	0	0.58	0.28	0	0.34	0.66	0	0.02	0.64	0.42	0.04	0.56	0.44	0	0.08	0.42	0.24	0
13	0.6	0.4	0	0.02	0.38	0.04	0	0.66	0.34	0	0	0.34	0.12	0	0.7	0.3	0	0	0.3	0.04	0
14	1	0	0	0	0	0	0	1	0	0	0	0	0	0	1	0	0	0	0	0	0
15	1	0	0	0	0	0	0	1	0	0	0	0	0	0	1	0	0	0	0	0	0
17	0.54	0.46	0.38	0.36	0.02	0	0	0.44	0.56	0.46	0.46	0.08	0	0.02	0.48	0.52	0.44	0.44	0.1	0.06	0
19	1	0	0	0	0	0	0	1	0	0	0	0	0	0	1	0	0	0	0	0	0
20	0.78	0.22	0	0	0.2	0.04	0	0.8	0.2	0	0	0.2	0	0	0.86	0.14	0	0.02	0.14	0	0
21	0.52	0.48	0.16	0.44	0	0	0	0.42	0.58	0.22	0.54	0.02	0	0	0.46	0.54	0.2	0.42	0	0	0
22	0.9	0.1	0.1	0	0	0	0	0.86	0.14	0.14	0	0	0	0	0.86	0.14	0.14	0	0	0	0
23	1	0	0	0	0	0	0	1	0	0	0	0	0	0	1	0	0	0	0	0	0
26	1	0	0	0	0	0	0	1	0	0	0	0	0	0	1	0	0	0	0	0	0
27	0.5	0.5	0.14	0	0.46	0.18	0	0.76	0.24	0.02	0	0.24	0.08	0	0.64	0.36	0.06	0	0.36	0.08	0
28	0.06	0.94	0.64	0.68	0.82	0.04	0.78	0.14	0.86	0.4	0.54	0.7	0.12	0.66	0.12	0.88	0.48	0.6	0.7	0.06	0.8
29	1	0	0	0	0	0	0	1	0	0	0	0	0	0	1	0	0	0	0	0	0
30	0.74	0.26	0.08	0.18	0	0.02	0.04	0.74	0.26	0.18	0.12	0	0	0	0.8	0.2	0.1	0.14	0	0	0
33	0.36	0.64	0.14	0.62	0	0	0	0.4	0.6	0.12	0.58	0	0	0	0.42	0.58	0.08	0.58	0	0	0
34	1	0	0	0	0	0	0	1	0	0	0	0	0	0	1	0	0	0	0	0	0
35	0.02	0.98	0.28	0.9	0.48	0.06	0.86	0.06	0.94	0	0.88	0.28	0	0.92	0.06	0.94	0.18	0.94	0.36	0	0.88
36	1	0	0	0	0	0	0	1	0	0	0	0	0	0	1	0	0	0	0	0	0
37	1	0	0	0	0	0	0	1	0	0	0	0	0	0	1	0	0	0	0	0	0
39	1	0	0	0	0	0	0	1	0	0	0	0	0	0	1	0	0	0	0	0	0
41	1	0	0	0	0	0	0	1	0	0	0	0	0	0	1	0	0	0	0	0	0
46	1	0	0	0	0	0	0	1	0	0	0	0	0	0	1	0	0	0	0	0	0
47	1	0	0	0	0	0	0	1	0	0	0	0	0	0	1	0	0	0	0	0	0
49	0.5	0.5	0.02	0.5	0	0	0	0.66	0.34	0	0.34	0	0	0	0.84	0.16	0	0.14	0.02	0	0
54	1	0	0	0	0	0	0	1	0	0	0	0	0	0	1	0	0	0	0	0	0
59	0.72	0.28	0	0.28	0	0	0	0.68	0.32	0	0.32	0	0	0	0.82	0.18	0	0.18	0	0	0
60	1	0	0	0	0	0	0	1	0	0	0	0	0	0	1	0	0	0	0	0	0
61	1	0	0	0	0	0	0	1	0	0	0	0	0	0	1	0	0	0	0	0	0
62	1	0	0	0	0	0	0	1	0	0	0	0	0	0	1	0	0	0	0	0	0
63	0.5	0.5	0.16	0.38	0	0	0	0.7	0.3	0.14	0.28	0.02	0	0	0.58	0.42	0.18	0.34	0.06	0.02	0
70	1	0	0	0	0	0	0	1	0	0	0	0	0	0	1	0	0	0	0	0	0
71	0.68	0.32	0	0.24	0.1	0.2	0	0.72	0.28	0	0.22	0.06	0.16	0	0.76	0.24	0	0.18	0.1	0.18	0
72	1	0	0	0	0	0	0	1	0	0	0	0	0	0	1	0	0	0	0	0	0
73	1	0	0	0	0	0	0	1	0	0	0	0	0	0	1	0	0	0	0	0	0
75	0.56	0.44	0.16	0.38	0.06	0.04	0	0.68	0.32	0.08	0.28	0.08	0.04	0	0.7	0.3	0.06	0.3	0.06	0.12	0
77	1	0	0	0	0	0	0	1	0	0	0	0	0	0	1	0	0	0	0	0	0
84	1	0	0	0	0	0	0	1	0	0	0	0	0	0	1	0	0	0	0	0	0
85	0.22	0.78	0.7	0.72	0.18	0	0	0.24	0.76	0.66	0.64	0.14	0	0	0.16	0.84	0.68	0.74	0.16	0	0
87	0.6	0.4	0	0.4	0	0.22	0	0.64	0.36	0	0.36	0	0.12	0	0.6	0.4	0	0.4	0	0.16	0
BraS	0.18	0.82	0.52	0.3	0.76	0.24	0	0.22	0.78	0.32	0.28	0.66	0.22	0	0.28	0.72	0.56	0.14	0.7	0.22	0

### Sheet: Table S3. Manipulations
	Rep1			Rep2			Rep3			Sequence
	no exp	exp	notochord	no exp	exp	notochord	no exp	exp	notochord
Lama	0.6	0.4	0.38	0.66	0.34	0.34	0.7	0.3	0.3	ACAGTTGCATGGTTGGCATGATCCACCATACACAGCTGGGTTTCCAAAGTAGCCGGATGCACACAGTT
Lama -E3	1	0	0	1	0	0	1	0	0	ACAGTTGCATGGTTGGCATGATCCACCATACACAGCTGGGTTTCCAAAGTAGCCGCATGCACACAGTT
Lama -Z	1	0	0	1	0	0	1	0	0	ACAGTTGCATGGTTGGCATGATCCACCATACACAGATGGGTTTCCAAAGTAGCCGGATGCACACAGTT
Lama RE3	1	0	0	1	0	0	1	0	0	ACAGTTGCATGGTTGGCATGATCCACCATACACAGCTGGGTTTCCAAAGTAGGCATCCGGACACAGTT
BraS	0.18	0.82	0.52	0.3	0.7	0.6				GCAATTAGTTTCCTTGTTTACGGAACAAACGACTGCGGGGGTGCGAATTGTGACGTCATCAATCAAAC
BraS -ZEE	1	0	0	1	0	0				NNNNNNGTTTCCTTNNNNACGGAACANNNGACTGCGGNNNNNNNNNNNNNNNNNNNNNNNNNNNNNN
BraS Rand	0.333333	0.666667	0.283333	0.55	0.45	0.166667				GCAATTAGTTTGCTTGTTTACGCAACAAACGACTGAGGGGGTGCGAATTGTGACGTCATCAATCAAAC
BraS -Bra	0.97	0.03	0.02	0.94	0.06	0.0319149				GCAATTAGTTTCCTTGTTTACGGAACAAACGACTGCGGGGTTTCGAATTGTGACGTCATCAATCAAAC
BraS -FoxA	0.85	0.15	0.0666667	0.9	0.1	0.1				GCAATTAGTTTCCTTGGCCACGGAACAAACGACTGCGGGGGTGCGAATTGTGACGTCATCAATCAAAC

### Sheet: Table S4 Oligonucleotides
Lama1 -Z F	CCACCATACACAGATGGGTTTCCAAAGTAGCCGGATGCAC
Lama1 -Z R	TGTATGGTGGATCATGCCAACCATGCAACTG
Lama1 -E3 F	CCACCATACACAGCTGGGTTTCCAAAGTAGCCGCATGCAC
Lama1 -E3 R	TGTATGGTGGATCATGCCAACCATGCAACTG
Lama1 RE3	ACAGTTGCATGGTTGGCATGATCCACCATACACAGCTGGGTTTCCAAAGTAGGCATCCGGACACAGTT
BraS -ZEE	GCAATTAGTTTGCTTGTTTACGCAACAAACGACTGAGGGGGTGCGAATTGTGACGTCATCAATCAAAC
BraS Rand	NNNNNNGTTTCCTTNNNNACGGAACANNNGACTGCGGNNNNNNNNNNNNNNNNNNNNNNNNNNNNNNN
BraS -Bra F	GACTGCGGGGTTTCGAATTGTGACGTCATCAATGCAAACC
BraS -Bra R	TCACAATTCGAAACCCCGCAGTCGTTTGTTCCGTAAACAA
BraS -FoxA F	AGTTTCCTTGGCCACGGAACAAACGACTGCGGGGGTGCGA
BraS -FoxA R	TCGCACCCCCGCAGTCGTTTGTTCCGTGGCCAAGGAAACT

### Sheet: Table S5 Putative enhancers
Enhancer	Reference	Coordinates
mLama1	This paper	chr17:67749535-67749594
hLama1	This paper	chr18 :7076043-7076166
TNE	Schifferl et al., 2020	chr17:8396191-8396849
mT	This paper	chr17:8444218-8444317
ntl	Harvey et al., 2010	chr19:14191517-14193640
